# Recurrent loss of *abaA*, a master regulator of asexual development in filamentous fungi, correlates with changes in genomic and morphological traits

**DOI:** 10.1101/829465

**Authors:** Matthew E. Mead, Alexander T. Borowsky, Bastian Joehnk, Jacob L. Steenwyk, Xing-Xing Shen, Anita Sil, Antonis Rokas

## Abstract

Gene regulatory networks (GRNs) drive developmental and cellular differentiation, and variation in their architectures gives rise to morphological diversity. Pioneering studies in *Aspergillus* fungi, coupled with subsequent work in other filamentous fungi, have shown that the GRN governed by the BrlA, AbaA, and WetA proteins controls the development of the asexual fruiting body or conidiophore. A specific aspect of conidiophore development is the production of phialides, conidiophore structures that are under the developmental control of AbaA and function to repetitively generate spores. Fungal genome sequencing has revealed that some filamentous fungi lack *abaA*, and also produce asexual structures that lack phialides, raising the hypothesis that *abaA* loss is functionally linked to diversity in asexual fruiting body morphology. To examine this hypothesis, we carried out an extensive search for the *abaA* gene across 241 genomes of species from the fungal subphylum Pezizomycotina. We found that *abaA* was independently lost in four lineages of Eurotiomycetes, including from all sequenced species within the order Onygenales, and that all four lineages that have lost *abaA* also lack the ability to form phialides. Genetic restoration of *abaA* from *Aspergillus nidulans* into *Histoplasma capsulatum*, a pathogenic species from the order Onygenales that lacks an endogenous copy of *abaA*, did not alter *Histoplasma* conidiation morphology but resulted in a marked increase in spore viability. We also discovered that species lacking *abaA* contain fewer AbaA binding motifs in the regulatory regions of orthologs of some AbaA target genes, suggesting that the asexual fruiting body GRN of organisms that have lost *abaA* has been rewired. Our results provide an illustration of how repeated losses of a key regulatory transcription factor and concomitant changes in non-coding regulatory regions of the genome have contributed to the diversity of an iconic fungal morphological trait.

**Author Summary:** Fungi exhibit tremendous variation in their asexual fruiting bodies. For example, whereas some fungi form complex fruiting bodies whose tips repeatedly generate and release spores, others produce single spores in the absence of a specialized structure. To gain insights into the molecular differences that underpin fungal asexual fruiting body diversity, we examined the genomes of hundreds of filamentous fungi for the presence of *abaA*, a master regulatory gene previously shown to control the development of fungal asexual fruiting bodies. We found that *abaA* was repeatedly lost during fungal evolution, including in a lineage of human pathogenic fungi, and that the loss of the gene was always associated with the loss of specialized structures in fungal asexual fruiting bodies. Reintroduction of *abaA* into the human pathogenic fungus *Histoplasma capsulatum*, which normally lacks the regulator, did not result in a change in the spore-producing structure but did increase spore outgrowth. Based on these results, we hypothesize that the loss of the master regulatory gene *abaA* has contributed to the observed diversity of fungal fruiting body morphology. This work advances our understanding of how fungal developmental networks evolve over time and advances our understanding of how infectious spores form in pathogenic fungi.
