## Supplementary Tables for "Recurrent loss of *abaA*, a master regulator of asexual development in filamentous fungi, correlates with changes in genomic and morphological traits"

### Sheet: Table S1 - Pezizomycotina
Species	Accession
Aspergillus_oryzae_RIB40	GCA_000184455.3
Aspergillus_flavus_NRRL3357	GCA_000006275.2
Aspergillus_terreus_NIH2624	GCA_000149615.1
Aspergillus_nidulans_FGSC_A4	GCA_000149205.2
Aspergillus_niger	GCA_000002855.2
Aspergillus_fumigatus_Af293	GCA_000002655.1
Aspergillus_fischeri_NRRL_181	GCA_000149645.2
Aspergillus_clavatus_NRRL_1	GCA_000002715.1
Penicillium_digitatum_Pd1	GCA_000315645.2
Penicillium_chrysogenum	GCA_000710275.1
Talaromyces_marneffei_ATCC_18224	GCA_000001985.1
Trichophyton_rubrum_CBS_118892	GCA_000151425.1
Nannizzia_gypsea_CBS_118893	GCA_000150975.2
Arthroderma_otae_CBS_113480	GCA_000151145.1
Coccidioides_immitis_RS	GCA_000149335.2
Uncinocarpus_reesii_1704	GCA_000003515.2
Blastomyces_dermatitidis_ER-3	GCA_000003525.2
Emmonsia_parva_UAMH_139	GCA_001014755.1
Histoplasma_capsulatum_NAm1	GCA_000149585.1
Paracoccidioides_brasiliensis_Pb18	GCA_000150735.2
Cladophialophora_bantiana_CBS_173.52	GCA_000835475.1
Fonsecaea_pedrosoi_CBS_271.37	GCA_000835455.1
Rhinocladiella_mackenziei_CBS_650.93	GCA_000835555.1
Exophiala_dermatitidis_NIH/UT8656	GCA_000230625.1
Endocarpon_pusillum_Z07020	GCA_000464535.1
Phaeomoniella_chlamydospora	GCA_001006345.1
Umbilicaria_pustulata	GCA_900169345.1
Setosphaeria_turcica_Et28A	GCA_000359705.1
Bipolaris_maydis_ATCC_48331	GCA_000354255.1
Stemphylium_lycopersici	GCA_001191545.1
Alternaria_alternata	GCA_001642055.1
Pyrenophora_teres_f._teres_0-1	GCA_000166005.1
Leptosphaeria_maculans_JN3	GCA_000230375.1
Stagonospora_sp._SRC1lsM3a	GCA_001644525.1
Parastagonospora_nodorum_SN15	GCA_000146915.2
Epicoccum_nigrum	GCA_002116315.1
Glonium_stellatum	GCA_001692915.1
Cenococcum_geophilum_1.58	GCA_001692895.1
Diplodia_seriata	GCA_001975905.1
Neofusicoccum_parvum_UCRNP2	GCA_000385595.1
Pseudocercospora_musae	GCA_001578225.1
Sphaerulina_musiva_SO2202	GCA_000320565.2
Dothistroma_septosporum_NZE10	GCA_000340195.1
Baudoinia_panamericana_UAMH_10762	GCA_000338955.1
Ophiocordyceps_unilateralis	GCA_001272575.1
Hirsutella_minnesotensis_3608	GCA_000956045.1
Purpureocillium_lilacinum	GCA_001653265.1
Tolypocladium_ophioglossoides_CBS_100239	GCA_001189435.1
Metarhizium_anisopliae_ARSEF_549	GCA_000814975.1
Pochonia_chlamydosporia_170	GCA_001653235.1
Claviceps_purpurea_20.1	GCA_000347355.1
Isaria_fumosorosea_ARSEF_2679	GCA_001636725.1
Cordyceps_militaris_CM01	GCA_000225605.1
Beauveria_bassiana_ARSEF_2860	GCA_000280675.1
Trichoderma_reesei_QM6a	GCA_000167675.2
Escovopsis_weberi	GCA_001278495.1
Acremonium_chrysogenum_ATCC_11550	GCA_000769265.1
Fusarium_oxysporum_f._sp._lycopersici_4287	GCA_000149955.2
Fusarium_graminearum_PH-1	GCA_000240135.3
Colletotrichum_graminicola_M1.001	GCA_000149035.1
Thielavia_terrestris_NRRL_8126	GCA_000226115.1
Chaetomium_globosum_CBS_148.51	GCA_000143365.1
Madurella_mycetomatis	GCA_001275765.2
Podospora_anserina_S_mat+	GCA_000226545.1
Neurospora_crassa_OR74A	GCA_000182925.2
Sordaria_macrospora_k-hell	GCA_000182805.2
Magnaporthe_oryzae_70-15	GCA_000002495.2
Gaeumannomyces_tritici_R3-111a-1	GCA_000145635.1
Grosmannia_clavigera_kw1407	GCA_000143105.2
Diaporthe_helianthi	GCA_001702395.1
Valsa_mali	GCA_000818155.1
Microdochium_bolleyi	GCA_001566295.1
Eutypa_lata_UCREL1	GCA_000349385.1
Rosellinia_necatrix	GCA_001445595.3
Pestalotiopsis_fici_W106-1	GCA_000516985.1
Marssonina_coronariae	GCA_002204255.1
Rhynchosporium_secalis	GCA_900074895.1
Blumeria_graminis_f._sp._hordei_DH14	GCA_000151065.3
Glarea_lozoyensis_ATCC_20868	GCA_000409485.1
Sclerotinia_sclerotiorum_1980_UF-70	GCA_000146945.2
Pseudogymnoascus_destructans_20631-21	GCA_000184105.1
Dactylellina_haptotyla_CBS_200.50	GCA_000441935.1
Arthrobotrys_oligospora_ATCC_24927	GCA_000225545.1
Tuber_melanosporum	GCA_000151645.1
Saccharomyces_cerevisiae_S288C	GCA_000146045.2
Candida_albicans_WO-1	GCA_000149445.2
Cryptococcus_neoformans_var._neoformans_JEC21	GCA_000091045.1

### Sheet: Table S2 - Eurotiomycetes
Order	Species	Assembly Acession
105	Amauroascus_mutatus	GCA_001430935.1
104	Amauroascus_niger	GCA_001430945.1
161	Arthrobotrys_oligospora_ATCC_24927	GCA_000225545.1
102	Arthroderma_otae_CBS_113480	GCA_000151145.1
123	Ascosphaera_apis_ARSEF_7405	GCA_001636715.1
16	Aspergillus_aculeatus_ATCC_16872	GCA_001890905.1
9	Aspergillus_awamori_var._piceus	GCA_001599415.1
22	Aspergillus_bombycis	GCA_001792695.1
14	Aspergillus_brasiliensis_CBS_101740	GCA_001889945.1
5	Aspergillus_calidoustus	GCA_001511075.1
15	Aspergillus_carbonarius_ITEM_5010	GCA_001990825.1
37	Aspergillus_chevalieri	GCA_001599875.1
34	Aspergillus_clavatus_NRRL_1	GCA_000002715.1
38	Aspergillus_cristatus	GCA_001717485.1
28	Aspergillus_fischeri_NRRL_181	GCA_000149645.2
19	Aspergillus_flavus_NRRL3357	GCA_000006275.2
29	Aspergillus_fumigatus_Af293	GCA_000002655.1
35	Aspergillus_glaucus_CBS_516.65	GCA_001890805.1
10	Aspergillus_kawachii_IFO_4308	GCA_000239835.2
30	Aspergillus_lentulus	GCA_001445615.1
11	Aspergillus_luchuensis_CBS_106.47	GCA_001890685.1
4	Aspergillus_nidulans_FGSC_A4	GCA_000011425.1
13	Aspergillus_niger	GCA_001931795.1
21	Aspergillus_nomius_NRRL_13137	GCA_001204775.1
8	Aspergillus_ochraceoroseus	GCA_000986665.1
20	Aspergillus_oryzae_3.042	GCA_000269785.2
18	Aspergillus_parasiticus_SU-1	GCA_000956085.1
25	Aspergillus_persii	GCA_002215965.1
7	Aspergillus_rambellii	GCA_000986645.1
36	Aspergillus_ruber_CBS_135680	GCA_000600275.1
24	Aspergillus_sclerotiorum	GCA_000530345.1
17	Aspergillus_sojae_NBRC_4239	GCA_000226655.1
23	Aspergillus_sp._FRR_3425	GCA_001696595.1
1	Aspergillus_sp._Z5	GCA_001044295.1
2	Aspergillus_sydowii_CBS_593.65	GCA_001890705.1
27	Aspergillus_terreus_NIH2624	GCA_000149615.1
33	Aspergillus_thermomutatus	GCA_002237265.1
12	Aspergillus_tubingensis_CBS_134.48	GCA_001890745.1
32	Aspergillus_turcosus	GCA_002234965.1
31	Aspergillus_udagawae	GCA_001078395.1
6	Aspergillus_ustus	GCA_000812125.1
3	Aspergillus_versicolor_CBS_583.65	GCA_001890125.1
39	Aspergillus_wentii_DTO_134E9	GCA_001890725.1
26	Aspergillus_westerdijkiae	GCA_001307345.1
158	Basipetospora_chlamydospora	GCA_001599675.1
113	Blastomyces_dermatitidis_ER-3	GCA_000003525.2
112	Blastomyces_gilchristii_SLH14081	GCA_000003855.2
114	Blastomyces_percursus	GCA_001883805.1
73	Byssochlamys_fulva	GCA_002242795.1	Since genome was first accessed, name changed to: Byssochlamys sp. BYSS01
78	Byssochlamys_spectabilis_No._5	GCA_000497085.1
107	Byssoonygena_ceratinophila	GCA_001430925.1
142	Capronia_coronata_CBS_617.96	GCA_000585585.1
143	Capronia_epimyces_CBS_606.96	GCA_000585565.1
106	Chrysosporium_queenslandicum	GCA_001430955.1
130	Cladophialophora_bantiana_CBS_173.52	GCA_000835475.1
135	Cladophialophora_carrionii_CBS_160.54	GCA_000365165.2
129	Cladophialophora_immunda	GCA_000835495.1
131	Cladophialophora_psammophila_CBS_110553	GCA_000585535.1
134	Cladophialophora_yegresii_CBS_114405	GCA_000585515.1
109	Coccidioides_immitis_RS	GCA_000149335.2
108	Coccidioides_posadasii_C735_delta_SOWgp	GCA_000151335.1
148	Cyphellophora_europaea_CBS_101466	GCA_000365145.2
156	Dothistroma_septosporum_NZE10_v1.0	GCA_000340195.1
92	Elaphomyces_granulatus	GCA_002240705.1
119	Emergomyces_orientalis	GCA_002110485.1
118	Emergomyces_pasteuriana_Ep9510	GCA_001883825.1
120	Emmonsia_crescens_UAMH_3008	GCA_001008285.1
115	Emmonsia_parva_UAMH_139	GCA_001014755.1
117	Emmonsia_sp._CAC-2015a	GCA_001660665.1
152	Endocarpon_pusillum_Z07020	GCA_000464535.1
144	Exophiala dermatitidis NIH/UT8656	GCA_000230625.1
136	Exophiala_alcalophila	GCA_001599775.1
147	Exophiala_aquamarina_CBS_119918	GCA_000709125.1
145	Exophiala_calicioides	GCA_001599795.1
146	Exophiala_mesophila	GCA_000836275.1
138	Exophiala_oligosperma	GCA_000835515.1
141	Exophiala_sideris	GCA_000835395.1
139	Exophiala_spinifera	GCA_000836115.1
140	Exophiala_xenobiotica	GCA_000835505.1
127	Fonsecaea_erecta	GCA_001651985.1
124	Fonsecaea_monophora	GCA_001642475.1
128	Fonsecaea_multimorphosa_CBS_102226	GCA_000836435.1
126	Fonsecaea_nubica	GCA_001646965.1
125	Fonsecaea_pedrosoi_CBS_271.37	GCA_000835455.1
157	Fusarium_graminearum_PH-1	GCA_000240135.3
150	Herpotrichiellaceae_sp._UM238	GCA_000315175.1
116	Histoplasma_capsulatum_NAm1	GCA_000149585.1
151	Knufia_petricola	GCA_002225475.1
154	Lasallia_pustulata_v1	GCA_900169345.1
74	Monascus_ruber	GCA_900184055.1
101	Nannizzia_gypsea_CBS_118893	GCA_000150975.2
159	Neurospora_crassa_OR74A	GCA_000182925.2
103	Onygena_corvina	GCA_000812245.1
111	Ophidiomyces_ophiodiicola	GCA_002167195.1
122	Paracoccidioides_brasiliensis_Pb18	GCA_000150735.2
121	Paracoccidioides_lutzii_Pb01	GCA_000150705.2
155	Parastagonospora_nodorum_SN15	GCA_000146915.2
76	Penicilliopsis_zonata_CBS_506.65	GCA_001890105.1
63	Penicillium_antarcticum	GCA_002072345.1
61	Penicillium_arizonense	GCA_001773325.1
44	Penicillium_biforme_FM169	GCA_000577785.1
66	Penicillium_brasilianum	GCA_002016555.1
45	Penicillium_camemberti_FM_013	GCA_000513335.1
62	Penicillium_capsulatum	GCA_000943765.1
52	Penicillium_carneum_LCP05634	GCA_000577495.1
54	Penicillium_chrysogenum	GCA_000710275.1
70	Penicillium_citrinum	GCA_001950535.1
58	Penicillium_coprophilum	GCA_002072405.1
72	Penicillium_decumbens	GCA_002072245.1
50	Penicillium_digitatum_Pd1	GCA_000315645.2
49	Penicillium_expansum	GCA_001750045.2
56	Penicillium_flavigenum	GCA_002072365.1
42	Penicillium_freii	GCA_001513925.1
46	Penicillium_fuscoglaucum_FM041	GCA_000576735.1
59	Penicillium_griseofulvum	GCA_001735785.1
48	Penicillium_italicum	GCA_002116305.1
57	Penicillium_nalgiovense	GCA_002072425.1
41	Penicillium_nordicum	GCA_001278595.1
67	Penicillium_oxalicum_114-2	GCA_000346795.1
53	Penicillium_paneum_FM227	GCA_000577715.1
71	Penicillium_paxilli_ATCC_26601	GCA_000347475.1
43	Penicillium_polonicum	GCA_002072265.1
51	Penicillium_roqueforti_FM164	GCA_000513255.1
68	Penicillium_sclerotiorum	GCA_001750025.1
47	Penicillium_solitum	GCA_002072235.1
55	Penicillium_sp._HKF2	GCA_002000375.1
69	Penicillium_steckii	GCA_002072375.1
64	Penicillium_subrubescens	GCA_001908125.1
40	Penicillium_verrucosum	GCA_000970515.1
60	Penicillium_vulpinum	GCA_002072255.1
153	Phaeomoniella_chlamydospora	GCA_001006345.1
133	Phialophora_americana	GCA_000835435.1
149	Phialophora_attae	GCA_001299255.1
132	Phialophora_verrucosa	GCA_002099365.1
91	Rasamsonia_emersonii_CBS_393.64	GCA_000968595.1
137	Rhinocladiella_mackenziei_CBS_650.93	GCA_000835555.1
164	Saccharomyces_cerevisiae_S288C	GCA_000146045.2
163	Schizosaccharomyces_pombe	GCA_000002945.2
160	Sclerotinia_sclerotiorum_1980_UF-70	GCA_000146945.2
83	Talaromyces_amestolkiae	GCA_001896365.1
86	Talaromyces_atroroseus	GCA_001907595.1
80	Talaromyces_cellulolyticus	GCA_000829775.1
87	Talaromyces_islandicus	GCA_000985935.1
77	Talaromyces_leycettanus	GCA_000787455.1
84	Talaromyces_marneffei_ATCC_18224	GCA_000001985.1
89	Talaromyces_piceae	GCA_001657655.1
81	Talaromyces_pinophilus	GCA_001571465.2
65	Talaromyces_purpureogenus	GCA_001270325.1
85	Talaromyces_stipitatus_ATCC_10500	GCA_000003125.1
82	Talaromyces_verruculosus	GCA_001305275.1
88	Talaromyces_wortmannii	GCA_001939245.1
79	Thermoascus_crustaceus	GCA_001599835.1
90	Thermomyces_lanuginosus_SSBP	GCA_000315935.1
97	Trichophyton_benhamiae_CBS_112371	GCA_001858085.1
98	Trichophyton_equinum_CBS_127.97	GCA_000151175.1
100	Trichophyton_interdigitale_MR816	GCA_000622975.1
95	Trichophyton_rubrum_CBS_118892	GCA_000151425.1
93	Trichophyton_soudanense_CBS_452.61	GCA_000616865.1
99	Trichophyton_tonsurans_CBS_112818	GCA_000151455.1
96	Trichophyton_verrucosum_HKI_0517	GCA_000151505.1
94	Trichophyton_violaceum	GCA_001651435.1
162	Tuber_melanosporum	GCA_000151645.1
110	Uncinocarpus_reesii_1704	GCA_000003515.2
75	Xeromyces_bisporus	GCA_900006255.1

### Sheet: Table S3 - Ortholog IDs
Species	Refseq Assembly Acession	BrlA Ortholog	WetA Ortholog	rodA Ortholog	velB Ortholog	vosA
Aspergillus aculeatus	GCF_001890905.1	ASPACDRAFT_49033	ASPACDRAFT_1875784	ASPACDRAFT_43392	ASPACDRAFT_41448	ASPACDRAFT_75641
Aspergillus brasiliensis	GCA_001889945.1	ASPBRDRAFT_193227	ASPBRDRAFT_27653	ASPBRDRAFT_195144	ASPBRDRAFT_119931	ASPBRDRAFT_598754
Aspergillus carbonarius	GCA_001990825.1	ASPCADRAFT_212444	ASPCADRAFT_169479	ASPCADRAFT_208459	ASPCADRAFT_207196	ASPCADRAFT_164473
Aspergillus clavatus	GCF_000002715.2	ACLA_018960	ACLA_052200	ACLA_010960	ACLA_032540	ACLA_050030
Aspergillus fischeri	GCF_000149645.1	NFIA_008820	NFIA_103120	NFIA_077730	NFIA_022680	NFIA_104860
Aspergillus flavus	GCF_000006275.2	AFLA_082850	AFLA_052030	AFLA_098380	AFLA_081490	AFLA_026900
Aspergillus fumigatus	GCF_000002655.1	AFUA_1G16590	AFUA_4G13230	AFUA_5G09580	AFUA_1G01970	AFUA_4G10860
Aspergillus glaucus	GCF_001890805.1	ASPGLDRAFT_55145	ASPGLDRAFT_49400	ASPGLDRAFT_43017	ASPGLDRAFT_121476	ASPGLDRAFT_207532
Aspergillus luchuensis	GCA_001890685.1	ASPFODRAFT_58304	ASPFODRAFT_55837	ASPFODRAFT_40765	ASPFODRAFT_260882	ASPFODRAFT_132371
Aspergillus nidulans	GCF_000149205.2	AN0973.2	AN1937.2	AN8803	AN0363	AN1959
Aspergillus niger	GCF_000002855.3	ANI_1_2984014	ANI_1_1202014	An07g03340	An01g06290	An04g05790
Aspergillus oryzae	GCF_000184455.2	AO090005001041	AO090009000260	AO090020000588	AO090005000898	AO090005000209
Aspergillus sydowii	GCA_001890705.1	ASPSYDRAFT_25804	ASPSYDRAFT_53880	ASPSYDRAFT_159609	ASPSYDRAFT_144092	ASPSYDRAFT_141197
Aspergillus terrus	GCF_000149615.1	ATEG_05140	ATEG_03205	ATEG_06492	ATEG_04893	ATEG_03984
Aspergillus tubingensis	GCA_001890745.1	ASPTUDRAFT_54853	ASPTUDRAFT_27661	ASPTUDRAFT_103736	ASPTUDRAFT_88271	ASPTUDRAFT_127682
Aspergillus versicolor	GCA_001890125.1	ASPVEDRAFT_119389	ASPVEDRAFT_25337	ASPVEDRAFT_201394	ASPVEDRAFT_48614	ASPVEDRAFT_50183
Aspergillus wentii	GCA_001890725.1	ASPWEDRAFT_51058	ASPWEDRAFT_22594	ASPWEDRAFT_35354	ASPWEDRAFT_399191	ASPWEDRAFT_47434
Coccidiodes immitis	GCF_000149335.2		CIMG_09119	CIMG_06615	CIMG_09962	CIMG_01530
Coccidiodes posadasii	GCF_000151335.2		CPC735_015410	CPC735_030770	CPC735_011360	CPC735_049240
Endocarpon pusillum	GCF_000464535.1	EPUS_02810	EPUS_05031		EPUS_03483	EPUS_03739
Exophiala spinifera	GCF_000836115.1	PV08_07816	PV08_00224		PV08_04648
Histoplasma capsulatum	GCF_000149585.1	HCAG_02202	HCAG_07037	HCAG_00594	HCAG_03289	HCAG_01590
Paracoccidioides brasiliensis	GCF_000150735.1	PADG_06618	PADG_01523	PADG_07472	PADG_08037	PADG_11302
Paracoccidioides lutzii	GCF_000150705.2	PAAG_05269	PAAG_06988	PAAG_04235	PAAG_06081	PAAG_02671
Penicilliopsis zonata	GCF_001890105.1	ASPZODRAFT_17207	ASPZODRAFT_150178	ASPZODRAFT_1598261	ASPZODRAFT_1175753	ASPZODRAFT_135465
Penicillium rubens	GCF_000226395.1	Pc06g00470	Pc22g03220	Pc22g14290	Pc22g22320	Pc22g06890
Talaromyces marneffei	GCF_000001985.1	PMAA_075300	PMAA_081680	PMAA_083100	PMAA_088760	PMAA_041230
Talaromyces stipitatus	GCF_000003125.1	TSTA_095730	TSTA_116350	TSTA_118020	TSTA_124280	TSTA_077430
Uncinocarpus reesii	GCF_000003515.1		UREG_05161	UREG_03830	UREG_06050

### Sheet: Table S4 - Plasmids
Plasmid	Description	Reference
pDONR	Donor vector for Gateway cloning system; ZeoR	Invitrogen
pSB203	Episomal expression vector with Gateway cassette followed by CATB terminator; HcURA5; KanR; AmpR	This study
pSB234	Episomal expression vector with Gateway cassette flanked by GAPDH promoter and CATB terminator; HcURA5; KanR; AmpR	Rodriguez, 2019
pBJ212	pDONR harboring Aspergillus nidulans 5’UTR-abaA gDNA	This study
pBJ218	pDONR harboring Aspergillus nidulans 5’UTR-abaA(cDNA)	This study
pBJ226	pSB203 carrying 5’UTR-abaA form pBJ218	This study
pBJ238	pSB234 without Gateway cassette	This study

### Sheet: Table S5 - Primers
Primer	Sequence	Comment
OAS5750	GGGGACAAGTTTGTACAAAAAAGCAGGCTAACCTGATCCCAAAAACCCT	abaA/AN0422 5'UTR fw primer + attB1-site
OAS5749	GGGGACCACTTTGTACAAGAAAGCTGGGTCTAGACAGCCTCAACCGCA	abaA/AN0422 rv primer + attB2-site
OAS3322	TGATGCCTGGCAGTTCCCTAC	pDONR fw sequencing primer upstream of the Gateway cassette
OAS5751	CTTGCTGGAAGGCATCCTC	abaA/AN0422 first exon rv primer
OAS5759	GAGGATGCCTTCCAGCAAGCTCTTGAAGCAAACCCGC	abaA/AN0422 second exon fw primer with 19bp overhang for exon 1
OAS5760	GTTCTCGGACAAGTCTCTCCCAATCAGGGTCACCCTTGAG	abaA/AN0422 second exon rv primer with 21bp overhang for exon 3
OAS5752	GGGAGAGACTTGTCCGAGAAC	abaA/AN0422 third exon fw primer
OAS3319	AGGAGCAGGACTGATCATGATG	pDONR rv sequencing primer downstream of the Gateway cassette

### Sheet: Table S6 - Strains
Strain	Genotype	Description
G217B ura5-	ura5-	WU15, parental strain for introducing control and abaA expression constructs
HcB1	ura5-, URA5	G217B ura5- + control vector
HcB2	ura5-, URA5	G217B ura5- + control vector pBJ238 (biological replicate of HcB1)
HcB3	ura5-, URA5, PabaA(An):: abaA(An, cDNA)::CATB(t)	G217B ura5- + abaA expression vector pBJ226
HcB4	ura5-, URA5, PabaA(An):: abaA(An, cDNA)::CATB(t)	G217B ura5- + abaA expression vector pBJ226 (biological replicate of HcB3)
HcB7	ura5-	HcB1 after loss of control vector
HcB8	ura5-	HcB2 after loss of control vector
HcB9	ura5-	HcB3 after loss of abaA expression vector
HcB10	ura5-	HcB4 after loss of abaA expression vector
